# The P2RX7B splice variant modulates osteosarcoma cell behaviour and metastatic properties

**DOI:** 10.1101/2021.05.07.443092

**Authors:** Luke Tattersall, Karan M. Shah, Darren L. Lath, Archana Singh, Jennifer M. Down, Elena De Marchi, Alex Williamson, Francesco Di Virgilio, Dominique Heymann, Elena Adinolfi, William D. Fraser, Darrell Green, Michelle A. Lawson, Alison Gartland

**Author notes:** Twitter: @DrLTattersall24, @k_m_shah @purineslab @lawson_ma, @ProfAllieG.

## Abstract

Osteosarcoma (OS) is the most common type of primary bone cancer affecting children and adolescents. OS has a high propensity to spread, meaning the disease is often incurable and fatal. There have been no improvements in survival rates for decades. This highlights an urgent need for development of novel therapeutic strategies. In this study, we have produced *in vitro* and *in vivo* data that demonstrates the role of purinergic signalling, specifically, the B isoform of the purinergic receptor P2RX7 (herein termed “ P2RX7B”), in OS progression and metastasis. Our data shows that P2RX7B expression confers a survival advantage in TE85+P2RX7B and MNNG-HOS+ P2RX7B human OS cell lines *in vitro* that is minimised following treatment with A740003, a specific P2RX7 antagonist. P2RX7B expression reduced cell adhesion and P2RX7B activation promoted invasion and migration *in vitro*, suggesting a probable metastatic phenotype. Using an *in vivo* OS xenograft model, MNNG-HOS+P2RX7B tumours exhibited ectopic bone formation that was abrogated with A740003 treatment. An increased metastatic phenotype was further demonstrated *in vivo* as expression of P2RX7B in primary tumour cells increased the propensity of the tumour to metastasise to the lungs. RNA-seq identified a novel gene axis, *FN1*/*LOX*/*PDGFB*/*IGFBP3*/*BMP4*, downregulated in response to A740003 treatment. In conclusion, our data indicates for the first time a role for P2RX7B in OS tumour growth, progression and metastasis. We show that P2RX7B is a potential therapeutic target in human OS.

**Novelty and Impact:** We provide evidence for the pro-tumorigenic role of the B isoform of the P2RX7 purinergic receptor in osteosarcoma (OS). In addition to increasing proliferation, P2RX7B increases the cancerous properties of OS cells, reducing adhesion and increasing migration and invasion. *In vivo*, P2RX7B does not affect primary tumour growth, but does lead to an increased propensity to metastasize. RNA-seq revealed a new axis of oncogenic genes inhibited by the P2RX7 antagonist and this data could potentially lead to new targets for OS treatment.
