## Supplementary file for "The P2RX7B splice variant modulates osteosarcoma cell behaviour and metastatic properties"

### Sheet: P2RX7B vs Ago
						Control			Agonist
Absolute Fold Change	Gene ID	Base Mean	log2FoldChange	pvalue	padj	S9	S21	S33	S10	S22	S34
1.31721	ENSG00000212719	369.236	1.31721	0.00889249	0.999913	381.342	87.6022	166.44	409.003	409.376	761.65	C17orf51
1.23002	ENSG00000144659	215.968	1.23002	0.00423989	0.999913	58.5761	132.399	195.924	247.674	267.305	393.932	SLC25A38
0.872699	ENSG00000205609	205.899	0.872699	0.0482175	0.999913	194.855	170.227	71.3316	281.758	357.809	159.415	EIF3CL
0.872295	ENSG00000197563	129.546	0.872295	0.025458	0.999913	46.6218	129.412	97.9621	148.832	195.743	158.707	PIGN
0.651454	ENSG00000149231	159.624	0.651454	0.00770661	0.999913	117.152	108.507	146.468	214.727	181.009	189.881	CCDC82
0.472758	ENSG00000257594	197.801	0.472758	0.0255836	0.999913	167.36	178.191	151.223	247.674	226.262	216.096	GALNT4
0.510134	ENSG00000228409	162.394	-0.510134	0.0188912	0.999913	176.924	190.137	205.435	127.245	135.757	138.868	CCT6P1
0.623031	ENSG00000254996	626.512	-0.623031	0.0496102	0.999913	1037.63	728.691	512.637	619.185	457.786	403.143	ANKHD1-EIF4EBP3
0.639414	ENSG00000108433	137.988	-0.639414	0.0146062	0.999913	188.878	135.385	179.756	121.565	101.029	101.317	GOSR2
0.641126	ENSG00000169359	285.177	-0.641126	0.0324421	0.999913	309.616	254.843	478.397	198.821	215.738	253.647	SLC33A1
0.723357	ENSG00000149557	54.0854	-0.723357	0.0230975	0.999913	65.7486	64.7062	71.3316	46.5809	37.8857	38.2596	FEZ1
0.774436	ENSG00000107485	267.979	-0.774436	0.0207161	0.999913	285.708	305.612	424.185	121.565	215.738	255.064	GATA3
0.827175	ENSG00000101230	52.8973	-0.827175	0.0412767	0.999913	63.3578	50.7695	89.4023	34.0836	29.4667	50.3043	ISM1
1.19413	ENSG00000119950	253.714	-1.19413	0.0222198	0.999913	160.188	194.119	704.756	153.376	156.805	153.038	MXI1
1.24959	ENSG00000179304	81.0674	-1.24959	0.00870538	0.999913	94.4389	91.5841	156.93	52.2615	21.0476	70.1426	FAM156B
1.51737	ENSG00000140450	71.9125	-1.51737	0.0273063	0.999913	37.0583	41.8101	240.625	39.7642	41.0428	31.1745	ARRDC4
1.5446	ENSG00000157881	72.4952	-1.5446	0.0243848	0.999913	29.8857	207.06	87.5001	20.4501	26.3095	63.766	PANK4
1.60645	ENSG00000259075	50.6354	-1.60645	1.93798e-05	0.0861392	58.5761	90.5886	79.8914	20.4501	25.2571	29.049	POC1B-GALNT4
1.66443	ENSG00000146674	133.195	-1.66443	0.0255697	0.999913	50.208	62.7152	494.566	68.1672	48.4095	75.1022	IGFBP3

### Sheet: P2RX7B vs Antag
						Control			Antagonist
Absolute Fold Change	Gene ID	Base Mean	log2FoldChange	pvalue	padj	S9	S21	S33	S11	S23	S35
1.01611	ENSG00000144659	186.332	1.01611	0.0188587	0.999936	56.0147	126.192	187.147	182.609	252.476	313.554	SLC25A38
0.91069	ENSG00000197563	125.779	0.91069	0.0407031	0.999936	44.5832	123.345	93.5735	242.776	123.279	127.117	PIGN
0.744113	ENSG00000126705	165.509	0.744113	0.00852186	0.999936	100.598	141.373	129.004	184.721	176.536	260.825	AHDC1
0.618867	ENSG00000151025	93.4241	0.618867	0.0372303	0.999936	56.0147	89.1881	75.4039	115.055	121.307	103.577	GPR158
0.60306	ENSG00000177946	147.763	0.60306	0.0205032	0.999936	126.891	110.062	115.377	140.388	193.302	200.562	CENPBD1
0.374328	ENSG00000197102	1196.07	0.374328	0.0213254	0.999936	1118.01	1047.49	960.264	1405.99	1284.07	1360.62	DYNC1H1
0.389447	ENSG00000148926	376.484	-0.389447	0.0325476	0.999936	430.97	425.067	425.169	295.553	342.223	339.919	ADM
0.461792	ENSG00000145687	152.606	-0.461792	0.0480244	0.999936	163.472	166.991	199.866	124.554	123.279	137.474	SSBP2
0.526356	ENSG00000125378	184.733	-0.526356	0.0498021	0.999936	185.192	187.864	280.721	161.499	151.88	141.241	BMP4
0.533454	ENSG00000196154	3524.59	-0.533454	0.00359237	0.999936	3623.81	4022.01	4860.37	2875.31	2801.89	2964.17	S100A4
0.536859	ENSG00000244274	160.472	-0.536859	0.0137889	0.999936	200.053	178.376	191.689	130.888	126.238	135.591	DBNDD2
0.546746	ENSG00000081181	494.479	-0.546746	0.0134562	0.999936	517.85	518.999	724.059	382.108	415.204	408.657	ARG2
0.647733	ENSG00000196754	386.514	-0.647733	0.027658	0.999936	330.373	428.862	655.923	284.997	297.842	321.087	S100A2
0.662464	ENSG00000106541	890.179	-0.662464	0.00139499	0.999936	932.817	1041.79	1298.22	651.272	662.748	754.225	AGR2
0.701128	ENSG00000184304	227.501	-0.701128	0.029457	0.999936	220.629	214.431	409.725	191.054	157.797	171.372	PRKD1
0.703397	ENSG00000165699	438.848	-0.703397	0.0421194	0.999936	551.002	703.068	377.019	476.051	240.641	285.306	TSC1
0.711055	ENSG00000120071	200.428	-0.711055	0.04661	0.999936	299.507	242.895	204.408	104.499	229.792	121.467	KANSL1
0.776649	ENSG00000165312	50.7966	-0.776649	0.033149	0.999936	64.0168	48.3893	79.9463	40.1107	37.4768	34.8394	OTUD1
0.776746	ENSG00000177465	52.5137	-0.776746	0.0358633	0.999936	52.5853	65.4679	80.8548	29.5553	41.4218	45.197	ACOT4
0.778122	ENSG00000147872	2161.8	-0.778122	0.0432803	0.999936	1777.61	1741.07	4674.13	1678.32	1579.94	1519.75	PLIN2
0.816187	ENSG00000160145	80.2589	-0.816187	0.0338671	0.999936	75.4484	82.5465	148.991	51.7218	51.2841	71.562	KALRN
0.819335	ENSG00000204356	226.325	-0.819335	0.0398616	0.999936	339.518	396.603	130.821	164.665	157.797	168.547	NELFE
0.852911	ENSG00000169306	131.721	-0.852911	0.0479301	0.999936	105.171	129.038	274.361	70.7216	85.8022	125.233	IL1RAPL1
0.867848	ENSG00000154783	122.521	-0.867848	0.0435763	0.999936	102.884	111.96	259.825	91.8325	64.1051	104.518	FGD5
0.879255	ENSG00000167306	486.43	-0.879255	0.0415749	0.999936	371.526	383.319	1135.6	328.275	317.567	382.292	MYO5B
0.905616	ENSG00000163814	1415.91	-0.905616	0.0497817	0.999936	1146.59	1037.05	3355.02	909.881	683.459	1363.44	CDCP1
0.924348	ENSG00000176171	3136.4	-0.924348	0.042884	0.999936	2178.86	2336.92	7808.39	2169.15	1921.18	2403.92	BNIP3
0.92641	ENSG00000168209	1003.86	-0.92641	0.0415142	0.999936	715.617	795.103	2435.64	705.105	536.51	835.204	DDIT4
0.92802	ENSG00000146966	82.7708	-0.92802	0.0131504	0.999936	101.741	70.2119	153.533	52.7773	56.2153	62.1459	DENND2A
0.933388	ENSG00000168386	506.62	-0.933388	0.0317315	0.999936	325.8	494.33	1174.67	296.608	368.851	379.467	FILIP1L
0.963621	ENSG00000115414	1218.63	-0.963621	0.045647	0.999936	869.943	866.263	3097.01	692.438	705.156	1080.96	FN1
1.00623	ENSG00000113083	734.073	-1.00623	0.0222069	0.999936	556.718	610.085	1773.35	539.384	546.373	378.525	LOX
1.10425	ENSG00000069667	125.395	-1.10425	0.0456822	0.999936	67.4463	101.523	344.314	79.1659	79.8848	80.0364	RORA
1.11004	ENSG00000143507	66.0488	-1.11004	0.026763	0.999936	54.8716	54.0822	161.71	39.0552	40.4355	46.1386	DUSP10
1.12793	ENSG00000134769	320.684	-1.12793	0.035843	0.999936	198.909	211.585	909.389	180.498	208.095	215.628	DTNA
1.13724	ENSG00000119950	245.265	-1.13724	0.0288619	0.999936	153.183	185.018	673.184	164.665	163.715	131.825	MXI1
1.15378	ENSG00000203780	97.1174	-1.15378	0.0490388	0.999936	64.0168	61.6726	276.178	59.1106	47.3392	74.3868	FANK1
1.16475	ENSG00000197279	62.5162	-1.16475	0.0487799	0.999936	46.8695	37.9524	174.428	34.833	42.408	38.6058	ZNF165
1.17268	ENSG00000113916	444.875	-1.17268	0.0471112	0.999936	261.783	278.95	1308.21	207.943	194.288	418.073	BCL6
1.17959	ENSG00000164938	229.167	-1.17959	0.0405117	0.999936	148.611	132.833	672.276	142.499	105.527	173.255	TP53INP1
1.22327	ENSG00000280114	78.3022	-1.22327	0.0328199	0.999936	54.8716	54.0822	219.852	39.0552	47.3392	54.6131	AL021920.2
1.27168	ENSG00000023445	77.0544	-1.27168	0.0423191	0.999936	59.4442	46.4917	220.761	54.8884	57.2015	23.5401	BIRC3
1.27459	ENSG00000157881	72.9134	-1.27459	0.0485069	0.999936	28.5789	197.352	83.5802	29.5553	31.5594	66.8539	PANK4
1.31839	ENSG00000181458	192.492	-1.31839	0.0259639	0.999936	83.4505	157.502	583.245	105.555	107.499	117.701	TMEM45A
1.32039	ENSG00000100311	88.5563	-1.32039	0.00240031	0.999936	97.1684	76.8536	205.317	43.2774	51.2841	57.4379	PDGFB
1.41269	ENSG00000183049	180.756	-1.41269	0.0435927	0.999936	77.7347	89.1881	621.401	79.1659	72.9812	144.066	CAMK1D
1.4536	ENSG00000140450	69.4489	-1.4536	0.0330226	0.999936	35.4379	39.85	229.846	31.6664	38.4631	41.4306	ARRDC4
1.45525	ENSG00000121966	148.454	-1.45525	0.0129713	0.999936	90.3095	103.42	458.783	87.6103	61.1464	89.4525	CXCR4
1.55065	ENSG00000204344	58.4701	-1.55065	0.000144225	0.799835	96.0253	74.956	90.8481	21.1109	22.6833	45.197	STK19
1.5889	ENSG00000198563	54.7315	-1.5889	0.00454112	0.999936	106.314	26.5667	113.56	32.7219	26.6283	22.5985	DDX39B
1.59557	ENSG00000183092	86.6853	-1.59557	0.0432991	0.999936	38.8674	28.4643	323.419	31.6664	36.4906	61.2043	BEGAIN
1.69994	ENSG00000155792	74.6246	-1.69994	0.0419844	0.999936	29.7221	22.7714	289.805	34.833	20.7109	49.9051	DEPTOR
1.87777	ENSG00000166922	50.3509	-1.87777	0.000144577	0.799835	44.5832	66.4167	126.279	23.222	24.6558	16.9489	SCG5
2.21335	ENSG00000146674	117.573	-2.21335	0.0027469	0.999936	48.0126	59.775	472.41	45.3885	37.4768	42.3722	IGFBP3
3.41808	ENSG00000165507	80.1421	-3.41808	0.0459658	0.999936	4.57263	21.8226	413.359	3.16664	5.9174	32.0146	DEPP1

### Sheet: P2RX7B Ago vs Ago & Antag
						Agonist			Agonist & Antagonist
Absolute Fold Change	Gene ID	Base Mean	log2FoldChange	pvalue	padj	S10	S22	S34	S12	S24	S36
1.00842	ENSG00000187240	86.7255	1.00842	0.0469955	0.999967	109.888	47.3083	189.869	81.8533	42.2862	49.1483	DYNC2H1
0.816683	ENSG00000075624	813.91	0.816683	0.0326478	0.999967	1656.25	812.651	646.543	822.957	421.778	523.285	ACTB
0.783794	ENSG00000176692	125.266	0.783794	0.00159092	0.999967	166.531	154.54	154.577	70.792	111.679	93.4781	FOXC2
0.682571	ENSG00000176700	98.1134	0.682571	0.0135941	0.999967	118.951	119.848	123.521	73.0043	96.4994	56.8578	SCAND2P
0.661939	ENSG00000225840	13082.7	0.661939	0.0204333	0.999967	14232.2	19649.8	14216.2	7780.48	7927.04	14690.5	AC010970.1
0.657853	ENSG00000100311	74.1818	0.657853	0.0400855	0.999967	66.839	114.591	91.0524	47.5634	58.5502	66.4947	PDGFB
0.608644	ENSG00000094631	212.903	0.608644	0.0457585	0.999967	248.097	207.105	316.213	148.221	123.606	234.177	HDAC6
0.53833	ENSG00000123066	259.468	0.53833	0.0332051	0.999967	328.531	355.338	238.571	205.739	258.054	170.573	MED13L
0.530421	ENSG00000244274	137.169	0.530421	0.0443099	0.999967	141.608	152.438	191.986	105.082	92.1623	139.735	DBNDD2
0.518893	ENSG00000196220	102.089	0.518893	0.0371366	0.999967	130.279	98.8217	131.285	91.8084	81.3197	79.0227	SRGAP3
0.382376	ENSG00000106541	1005.58	0.382376	0.0176038	0.999967	1216.7	1015.55	1182.27	790.879	848.978	979.111	AGR2
0.297891	ENSG00000180573	436.286	-0.297891	0.0441708	0.999967	378.377	380.569	414.324	470.103	511.772	462.572	H2AC6
0.303526	ENSG00000220842	1801.74	-0.303526	0.0232219	0.999967	1573.55	1786.15	1480.13	2007.62	1987.45	1975.57	RPL21P16
0.339902	ENSG00000204256	1430.23	-0.339902	0.0151816	0.999967	1317.52	1202.68	1267.68	1658.08	1425.81	1709.59	BRD2
0.359169	ENSG00000172331	261.451	-0.359169	0.0467391	0.999967	239.035	248.106	201.162	280.956	312.268	287.18	BPGM
0.554958	ENSG00000006740	82.3646	-0.554958	0.0346998	0.999967	58.909	67.2829	73.4066	87.3839	112.763	94.4418	ARHGAP44
0.556666	ENSG00000164074	130.623	-0.556666	0.0240001	0.999967	99.6921	113.54	103.757	154.858	187.577	124.316	ABHD18
0.568615	ENSG00000256664	71.0575	-0.568615	0.0467969	0.999967	60.0418	64.129	47.9966	90.7023	92.1623	71.3132	AC025423.2
0.664773	ENSG00000137273	151.681	-0.664773	0.0477294	0.999967	90.6292	171.361	90.3466	230.074	182.156	145.517	FOXF2
1.03411	ENSG00000138767	258.454	-1.03411	0.000362485	0.999967	181.258	185.028	143.284	222.331	430.452	388.368	CNOT6L
1.12286	ENSG00000269378	176.182	-1.12286	0.00087803	0.999967	99.6921	131.412	101.64	351.748	152.881	219.722	ITGB1P1
1.41082	ENSG00000149260	111.897	-1.41082	0.0168459	0.999967	46.4475	30.4876	105.875	150.433	59.6344	278.507	CAPN5
2.30079	ENSG00000173085	159.056	-2.30079	0.0243229	0.999967	41.916	74.6419	44.4674	408.16	361.059	24.0923	COQ2

### Sheet: MNNG-HOS vs Ago
						Control			Agonist
Absolute Fold Change	Gene ID	Base Mean	log2FoldChange	pvalue	padj	S5	S17	S29	S6	S18	S30
2.00998	ENSG00000157881	140.914	2.00998	0.0459072	0.999993	64.6796	35.3862	68.0414	220.157	25.038	432.179
0.750396	ENSG00000259024	127.017	0.750396	0.00416508	0.999993	112.962	85.7847	85.0517	184.823	128.079	165.402
0.664074	ENSG00000197299	409.648	0.664074	0.00182588	0.999993	357.104	245.559	347.649	416.759	520.983	569.836
0.613219	ENSG00000011376	467.971	0.613219	0.00486847	0.999993	467.333	351.717	290.239	636.01	476.685	585.843
0.582783	ENSG00000113163	139.891	0.582783	0.0240123	0.999993	140.291	100.797	94.6201	197.507	149.265	156.865
0.535223	ENSG00000136161	96.36	0.535223	0.0403346	0.999993	86.5431	73.9893	75.4834	120.498	121.338	100.308
0.534239	ENSG00000184226	114.237	0.534239	0.0405024	0.999993	104.763	95.4355	79.736	140.43	154.08	110.979
0.458136	ENSG00000116957	324.039	0.458136	0.0485482	0.999993	217.724	358.151	243.461	317.099	394.83	412.971
0.414883	ENSG00000215301	1997.03	0.414883	0.0420879	0.999993	1925.81	1914.07	1294.91	1843.7	2339.13	2664.57
0.412159	ENSG00000197969	352.366	0.412159	0.0393855	0.999993	316.11	253.065	338.081	431.255	435.276	340.408
0.37356	ENSG00000204256	1267.11	-0.37356	0.00669874	0.999993	1451.19	1469.06	1370.4	1134.31	1048.71	1129
0.381353	ENSG00000176022	1152.99	-0.381353	0.0336913	0.999993	1274.46	1405.8	1233.25	1127.06	786.772	1090.59
0.421714	ENSG00000183604	251.819	-0.421714	0.0447666	0.999993	273.294	348.5	243.461	208.379	229.194	208.086
0.605201	ENSG00000101347	261.311	-0.605201	0.00574814	0.999993	272.383	372.091	301.934	240.995	172.377	208.086
0.611263	ENSG00000161202	1244.44	-0.611263	0.0330646	0.999993	1974.09	1120.56	1417.17	548.128	1270.2	1136.47
0.622688	ENSG00000077152	427.012	-0.622688	0.012473	0.999993	662.283	398.899	492.237	395.015	374.607	239.032
0.707669	ENSG00000124313	64.1763	-0.707669	0.0245358	0.999993	88.3651	70.7724	79.736	58.8898	41.409	45.8857
0.858918	ENSG00000182372	130.976	-0.858918	0.0387028	0.999993	95.6529	93.2909	317.881	100.566	96.3001	82.1674
0.876181	ENSG00000166436	108.949	-0.876181	0.0145515	0.999993	154.867	189.799	78.6729	77.9157	100.152	52.2883
0.880494	ENSG00000278619	123.794	-0.880494	0.00708787	0.999993	143.024	215.534	123.325	121.404	81.8551	57.6239
1.07311	ENSG00000112855	236.737	-1.07311	0.00192216	0.999993	165.798	352.79	444.395	102.378	209.934	145.127
1.11905	ENSG00000241404	72.4712	-1.11905	0.038534	0.999993	65.5906	98.6524	133.956	97.8477	16.371	22.4093
1.25567	ENSG00000184058	76.7575	-1.25567	0.000300122	0.999993	150.312	71.8447	102.062	43.4879	39.483	53.3554
1.31116	ENSG00000117479	200.092	-1.31116	5.2812e-07	0.0114702	273.294	265.933	316.818	102.378	158.895	83.2345
1.33692	ENSG00000183458	84.9171	-1.33692	0.00842471	0.999993	198.594	60.0493	106.315	77.9157	15.408	51.2212

### Sheet: MNNG-HOS vs Antag
						Control			Antagonist
Absolute Fold Change	Gene ID	Base Mean	log2FoldChange	pvalue	padj	S5	S17	S29	S7	S19	S31
0.968627	ENSG00000109323	52.5901	0.968627	0.0357984	0.999959	35.7463	48.1531	22.8464	76.852	31.4323	100.511
0.833878	ENSG00000091129	62.7358	0.833878	0.0446212	0.999959	37.5336	27.217	70.6163	51.2346	93.283	96.5301
0.830073	ENSG00000259024	128.726	0.830073	0.00128317	0.999959	110.814	83.7445	83.078	148.778	194.678	151.264
0.653207	ENSG00000141665	82.7773	0.653207	0.019122	0.999959	60.7687	58.6212	73.7317	95.5723	106.464	101.506
0.642153	ENSG00000197299	396.93	0.642153	0.00142979	0.999959	350.314	239.719	339.581	443.377	510.015	498.573
0.639828	ENSG00000254996	377.388	0.639828	0.00926975	0.999959	340.483	273.217	271.042	334.01	626.618	418.96
0.627836	ENSG00000185495	71.5819	0.627836	0.0390902	0.999959	57.1941	47.1063	64.3854	78.8225	100.381	81.6027
0.582071	ENSG00000176399	96.0062	0.582071	0.0364901	0.999959	80.4292	81.6509	68.5393	127.101	127.757	90.5591
0.57025	ENSG00000167524	152.682	0.57025	0.0234145	0.999959	121.537	128.757	118.386	195.086	216.984	135.341
0.556914	ENSG00000183765	141.264	0.556914	0.01457	0.999959	126.899	112.008	103.847	170.454	161.217	173.157
0.543477	ENSG00000215126	173.642	0.543477	0.031073	0.999959	125.112	119.336	179.656	174.395	242.333	201.021
0.481734	ENSG00000144893	158.394	0.481734	0.0380279	0.999959	142.092	115.149	139.156	200.012	197.719	156.239
0.476185	ENSG00000234420	594.708	0.476185	0.018933	0.999959	539.769	385.225	567.007	659.153	805.073	612.02
0.468455	ENSG00000196247	284.7	0.468455	0.0248547	0.999959	255.586	222.97	237.811	279.82	401.522	310.488
0.440185	ENSG00000256223	191.053	0.440185	0.0296539	0.999959	159.071	160.161	167.194	220.703	232.194	206.992
0.435663	ENSG00000174718	320.231	0.435663	0.0485462	0.999959	303.843	202.034	310.504	326.128	411.662	367.212
0.431976	ENSG00000113522	825.264	0.431976	0.033499	0.999959	819.484	538.059	749.779	796.107	1080.87	967.291
0.429956	ENSG00000138433	482.729	0.429956	0.0234691	0.999959	433.424	344.399	455.89	487.714	626.618	548.331
0.418439	ENSG00000143429	213.418	0.418439	0.0455963	0.999959	169.795	179.004	199.387	230.556	279.849	221.92
0.410024	ENSG00000138688	823.162	0.410024	0.0243851	0.999959	736.374	651.114	733.163	827.637	1147.79	842.896
0.392169	ENSG00000166004	500.533	0.392169	0.035991	0.999959	464.702	369.523	464.198	497.567	648.925	558.282
0.391818	ENSG00000146247	2462.51	0.391818	0.0308125	0.999959	2071.5	1948.11	2370.84	2389.31	3463.64	2531.67
0.390399	ENSG00000138658	489.6	0.390399	0.0436004	0.999959	448.616	378.944	443.429	463.082	665.148	538.379
0.389034	ENSG00000104093	1043.67	0.389034	0.0251862	0.999959	919.573	819.65	972.012	1102.53	1406.34	1041.93
0.369283	ENSG00000149311	1291.5	0.369283	0.042943	0.999959	1128.69	1048.9	1203.59	1257.22	1810.91	1299.67
0.361729	ENSG00000172766	493.844	0.361729	0.0410167	0.999959	418.232	394.646	483.929	494.611	609.381	562.263
0.33976	ENSG00000134313	1060.76	0.33976	0.0265785	0.999959	998.215	860.475	950.204	1116.32	1301.91	1137.46
0.331992	ENSG00000197275	800.735	0.331992	0.0481706	0.999959	705.989	691.939	729.009	794.137	1047.41	835.93
0.345107	ENSG00000172081	1284.49	-0.345107	0.0474764	0.999959	1719.4	1334.68	1257.59	1240.47	1037.27	1117.56
0.34655	ENSG00000149925	10152.4	-0.34655	0.0289254	0.999959	11604.1	12947.9	9545.66	9571.03	8242.36	9003.17
0.350766	ENSG00000119673	906.027	-0.350766	0.0416362	0.999959	1075.96	1020.64	950.204	822.71	659.065	907.582
0.355581	ENSG00000178585	890.135	-0.355581	0.0435923	0.999959	1028.6	1084.49	884.78	909.415	671.232	762.289
0.368035	ENSG00000141753	18118.9	-0.368035	0.0326984	0.999959	22042.1	22793.2	16417.2	17824.7	14147.6	15488.6
0.370873	ENSG00000100385	867.313	-0.370873	0.0366796	0.999959	1104.56	1031.1	798.587	812.857	690.497	766.27
0.375128	ENSG00000138085	1150.3	-0.375128	0.0373459	0.999959	1135.84	1603.71	1157.9	1069.03	952.095	983.213
0.395683	ENSG00000041982	854.818	-0.395683	0.0464236	0.999959	1189.46	804.994	919.05	815.813	612.423	787.168
0.396814	ENSG00000169926	483.017	-0.396814	0.0309264	0.999959	623.773	537.012	486.006	473.92	385.299	392.091
0.400948	ENSG00000124920	304.897	-0.400948	0.0390365	0.999959	386.06	320.323	334.389	275.879	227.124	285.61
0.402986	ENSG00000108840	850.202	-0.402986	0.0470048	0.999959	1008.94	966.202	929.435	833.548	522.182	840.906
0.424041	ENSG00000182492	4381.4	-0.424041	0.0260478	0.999959	5831.11	4531.63	4699.1	4236.71	2840.06	4149.8
0.427697	ENSG00000110492	509.788	-0.427697	0.0188751	0.999959	621.985	575.744	556.622	490.67	357.923	455.781
0.430888	ENSG00000184371	346.275	-0.430888	0.0428676	0.999959	484.362	371.616	336.466	344.849	267.682	272.673
0.438379	ENSG00000132386	1793.82	-0.438379	0.0297924	0.999959	2522.79	2045.46	1624.17	1836.56	1408.37	1325.55
0.442288	ENSG00000100234	2557.26	-0.442288	0.0239522	0.999959	2992.86	3541.35	2304.38	2275.02	2446.65	1783.32
0.44781	ENSG00000087245	1586.39	-0.44781	0.0192539	0.999959	2261.85	1816.21	1413.36	1464.13	1250.19	1312.61
0.478686	ENSG00000187688	185.89	-0.478686	0.026833	0.999959	221.627	240.766	186.925	164.542	158.176	143.302
0.482004	ENSG00000149257	770.369	-0.482004	0.00710384	0.999959	964.256	801.854	927.358	614.816	554.628	759.303
0.500764	ENSG00000163814	1200.64	-0.500764	0.000665676	0.999959	1369.98	1472.86	1378.06	896.606	1048.42	1037.95
0.501173	ENSG00000123933	498.077	-0.501173	0.0494917	0.999959	692.584	556.901	501.583	539.934	260.584	436.873
0.502686	ENSG00000171951	254.641	-0.502686	0.048222	0.999959	383.379	248.093	263.773	213.806	259.57	159.225
0.507702	ENSG00000003249	447.568	-0.507702	0.00868164	0.999959	551.387	546.433	478.737	421.701	295.058	392.091
0.520766	ENSG00000143320	159.128	-0.520766	0.0262351	0.999959	197.498	197.846	167.194	145.822	139.924	106.482
0.52428	ENSG00000103145	279.201	-0.52428	0.0286907	0.999959	373.549	355.914	258.58	290.658	184.538	211.968
0.533016	ENSG00000167767	1338.97	-0.533016	0.00171401	0.999959	1644.33	1724.09	1382.21	1259.19	958.179	1065.81
0.533467	ENSG00000106003	921.73	-0.533467	0.0245934	0.999959	1380.7	1131.6	758.087	936.017	613.437	710.541
0.561775	ENSG00000176022	1070.02	-0.561775	0.0180039	0.999959	1250.23	1372.36	1204.63	541.905	910.523	1140.45
0.582507	ENSG00000176692	113.832	-0.582507	0.0314191	0.999959	118.856	137.132	153.694	80.7931	78.0738	114.443
0.582606	ENSG00000104081	496.961	-0.582606	0.00185761	0.999959	673.818	590.399	523.391	449.288	402.536	342.333
0.584527	ENSG00000127533	215.869	-0.584527	0.0139992	0.999959	311.886	215.642	249.234	208.88	165.273	144.298
0.593753	ENSG00000170442	430.522	-0.593753	0.00114385	0.999959	556.749	506.654	490.16	377.363	288.974	363.232
0.60198	ENSG00000185585	144.805	-0.60198	0.0283242	0.999959	181.412	215.642	126.694	135.969	114.576	94.5397
0.613352	ENSG00000283620	143.03	-0.613352	0.0472997	0.999959	153.709	239.719	125.655	96.5576	92.269	150.268
0.62658	ENSG00000205426	473.946	-0.62658	0.00671503	0.999959	629.135	527.59	569.084	426.627	247.403	443.839
0.664979	ENSG00000178685	92.1805	-0.664979	0.0340524	0.999959	142.985	98.3998	97.6166	94.587	57.7949	61.6996
0.704967	ENSG00000100092	159.257	-0.704967	0.0161528	0.999959	178.731	175.863	237.811	174.395	89.2272	99.5155
0.713063	ENSG00000161558	88.1494	-0.713063	0.0111965	0.999959	125.112	93.1658	110.078	63.058	61.8507	75.6318
0.717494	ENSG00000117479	224.348	-0.717494	0.00373973	0.999959	268.097	259.608	309.465	178.336	117.618	212.963
0.782117	ENSG00000144659	256.992	-0.782117	0.00165757	0.999959	262.735	272.17	440.313	176.365	175.413	214.954
0.791347	ENSG00000175264	50.7543	-0.791347	0.0459833	0.999959	94.7277	53.3871	44.6544	41.3818	38.5299	31.845
0.79614	ENSG00000166033	80.3637	-0.79614	0.0163203	0.999959	97.4086	123.523	85.1549	77.8372	39.5439	58.7142
0.811453	ENSG00000147099	73.3962	-0.811453	0.0272116	0.999959	120.644	99.4466	60.2315	50.2494	71.9901	37.8159
0.816258	ENSG00000278619	123.092	-0.816258	0.00364011	0.999959	140.304	210.408	120.463	93.6017	87.1993	86.5785
0.827502	ENSG00000173227	245.764	-0.827502	0.000270678	0.999959	384.273	238.672	319.85	180.307	171.357	180.123
0.856029	ENSG00000154783	95.9895	-0.856029	0.0091064	0.999959	159.071	102.587	109.04	55.1758	96.3248	53.7384
0.863824	ENSG00000115461	195.812	-0.863824	0.0355868	0.999959	403.933	115.149	238.849	156.66	190.622	69.6609
1.05237	ENSG00000137273	114.271	-1.05237	0.00899461	0.999959	123.325	228.204	111.117	34.4849	76.0459	112.453
1.36395	ENSG00000112855	217.728	-1.36395	1.40761e-05	0.15281	162.646	344.399	434.082	118.234	118.632	128.375
9.42115	ENSG00000179941	62.9356	-9.42115	0.015906	0.999959	201.073	0	176.541	0	0	0

### Sheet: MNNG-HOS Ago vs Ago & Antag
						Agonist			Agonist and Antagonist
Absolute Fold Change	Gene ID	Base Mean	log2FoldChange	pvalue	padj	S6	S18	S30	S8	S20	S32
1.85523	ENSG00000167772	408.7	1.85523	0.0387924	0.9999	1373.72	359.532	187.994	85.1813	199.882	245.89
1.79719	ENSG00000134058	92.1557	1.79719	0.000302507	0.654836	169.461	52.7314	207.221	26.9561	54.4122	42.1526
1.62669	ENSG00000243335	220.481	1.62669	0.00153408	0.9999	369.57	157.235	473.189	91.6507	43.3077	187.93
1.53924	ENSG00000160223	89.0275	1.53924	0.00554591	0.9999	238.868	76.7002	82.2474	37.7385	22.2091	76.4016
1.28837	ENSG00000115461	188.402	1.28837	0.00275676	0.9999	369.57	172.575	260.628	83.0248	61.0749	183.539
1.27632	ENSG00000104419	1478.56	1.27632	0.00171442	0.9999	3593.84	1430.46	1255.07	583.33	790.643	1218.03
1.25412	ENSG00000146674	152.687	1.25412	0.0165113	0.9999	379.485	145.73	120.701	69.0076	46.639	154.559
1.18958	ENSG00000054282	74.0881	1.18958	0.00742558	0.9999	77.5196	56.5664	175.176	40.9733	47.7495	46.5435
1.10293	ENSG00000143847	126.552	1.10293	0.0340956	0.9999	324.5	89.1639	104.678	56.0687	61.0749	123.823
1.0391	ENSG00000104081	451.587	1.0391	1.28139e-05	0.139268	703.084	571.416	549.028	240.448	256.515	389.033
1.00438	ENSG00000173227	220.204	1.00438	0.00831924	0.9999	374.978	177.369	330.058	100.277	115.487	223.057
0.956519	ENSG00000132329	70.9134	0.956519	0.021453	0.9999	95.5474	56.5664	129.246	33.4256	42.1972	68.498
0.954183	ENSG00000108448	125.202	0.954183	0.000499056	0.78839	191.095	124.638	179.449	75.4771	103.272	77.2797
0.949343	ENSG00000171135	435.432	0.949343	0.0143539	0.9999	813.054	538.819	368.511	283.578	445.292	163.341
0.926628	ENSG00000186073	191.822	0.926628	0.0165063	0.9999	283.037	288.584	182.653	188.693	62.1854	145.778
0.919741	ENSG00000205670	136.037	0.919741	0.0483485	0.9999	92.8432	308.718	132.45	129.389	58.854	93.9651
0.908965	ENSG00000156966	80.2388	0.908965	0.00121292	0.9999	102.758	90.1227	121.769	57.1469	45.5286	64.1071
0.899458	ENSG00000274512	76.7783	0.899458	0.009398	0.9999	129.8	92.9989	76.9066	71.1641	38.8659	50.9344
0.879448	ENSG00000197852	89.2752	0.879448	0.000921546	0.9999	121.688	130.39	95.0651	56.0687	62.1854	70.2543
0.876395	ENSG00000171346	89.0278	0.876395	0.00789566	0.9999	145.124	99.7102	101.474	57.1469	45.5286	85.1834
0.870098	ENSG00000011376	436.98	0.870098	4.62879e-05	0.335387	632.776	474.582	586.413	328.864	354.235	245.012
0.86901	ENSG00000156650	190.444	0.86901	0.0130387	0.9999	304.67	241.605	192.267	71.1641	164.347	168.61
0.837372	ENSG00000186417	79.1553	0.837372	0.00975065	0.9999	134.307	94.9164	74.7703	65.7729	57.7436	47.4217
0.833166	ENSG00000171951	287.236	0.833166	0.000563033	0.78839	438.076	370.078	294.809	250.153	204.323	165.976
0.830017	ENSG00000129521	110.578	0.830017	0.0330036	0.9999	228.052	102.586	93.997	71.1641	71.069	96.5997
0.8288	ENSG00000116985	320.624	0.8288	0.0202901	0.9999	613.847	280.914	336.466	208.101	162.126	322.292
0.806063	ENSG00000163618	114.027	0.806063	0.000571955	0.78839	164.053	139.978	131.382	75.4771	81.0631	92.2088
0.798656	ENSG00000159167	203.977	0.798656	0.0170348	0.9999	373.176	201.338	202.948	115.372	129.923	201.103
0.793342	ENSG00000137486	168.271	0.793342	0.00144472	0.9999	248.784	198.462	193.335	93.8072	127.702	147.534
0.788881	ENSG00000127533	225.699	0.788881	0.00295252	0.9999	356.049	213.802	288.4	143.406	148.801	203.738
0.786288	ENSG00000167191	91.5993	0.786288	0.00190709	0.9999	122.589	116.968	107.883	79.79	64.4063	57.9598
0.782534	ENSG00000257103	77.2502	0.782534	0.0217572	0.9999	79.3223	108.339	105.747	34.5038	68.8481	66.7416
0.759815	ENSG00000151651	655.174	0.759815	0.0377547	0.9999	1277.27	446.778	747.703	383.855	430.856	644.583
0.753307	ENSG00000214447	51.9727	0.753307	0.0216811	0.9999	61.2945	78.6177	55.5437	46.3645	36.645	33.3708
0.716118	ENSG00000205426	467.157	0.716118	0.0292825	0.9999	576.89	412.263	754.112	242.605	299.822	517.247
0.699818	ENSG00000188816	68.9431	0.699818	0.0207022	0.9999	106.364	65.1951	84.3837	52.834	52.1913	52.6907
0.686799	ENSG00000167680	579.939	0.686799	0.0115094	0.9999	963.586	482.252	700.705	389.246	423.083	520.76
0.684679	ENSG00000128849	87.2946	0.684679	0.011381	0.9999	127.997	110.256	84.3837	65.7729	67.7376	67.6198
0.675514	ENSG00000170442	423.008	0.675514	0.0135058	0.9999	564.27	385.418	612.049	293.282	250.962	432.064
0.67199	ENSG00000087245	1436.34	0.67199	0.000580312	0.78839	2148.01	1485.11	1662.04	985.515	1081.58	1255.8
0.665005	ENSG00000130513	129.07	0.665005	0.0384755	0.9999	201.01	104.504	169.835	87.3378	84.3944	127.336
0.663785	ENSG00000149256	133.032	0.663785	0.00292207	0.9999	169.461	161.07	158.086	108.903	115.487	85.1834
0.662602	ENSG00000143320	148.379	0.662602	0.00252949	0.9999	186.588	207.09	151.677	111.059	118.818	115.041
0.658247	ENSG00000258818	110.81	0.658247	0.00915759	0.9999	155.039	142.854	108.951	93.8072	75.5108	88.6961
0.656794	ENSG00000106003	840.366	0.656794	0.0115761	0.9999	1377.32	820.692	887.631	540.2	599.645	816.706
0.651544	ENSG00000121068	486.323	0.651544	0.049125	0.9999	730.126	408.428	645.161	271.717	298.712	563.791
0.651128	ENSG00000157851	70.6045	0.651128	0.0222426	0.9999	100.054	77.6589	81.1792	45.2862	58.854	60.5943
0.647234	ENSG00000198417	260.458	0.647234	0.0298003	0.9999	388.499	218.595	347.148	146.641	205.434	256.428
0.640554	ENSG00000103145	239.388	0.640554	0.0101433	0.9999	326.303	239.688	309.763	145.563	178.783	236.23
0.639234	ENSG00000167964	91.5518	0.639234	0.0392195	0.9999	142.42	107.38	84.3837	57.1469	87.7258	70.2543
0.638241	ENSG00000108821	4649.95	0.638241	0.0118723	0.9999	7832.18	5060.29	4093.14	3203.46	4157.54	3553.11
0.635667	ENSG00000071575	1169.69	0.635667	0.00242062	0.9999	1738.78	1461.14	1069.22	873.378	998.297	877.301
0.632642	ENSG00000138764	256.978	0.632642	0.0432923	0.9999	319.092	428.562	189.062	212.414	227.643	165.098
0.628069	ENSG00000239713	107.08	0.628069	0.0190855	0.9999	156.842	116.968	116.428	91.6507	66.6272	93.9651
0.626353	ENSG00000100055	176.166	0.626353	0.020957	0.9999	270.417	181.204	190.13	146.641	104.383	164.219
0.61995	ENSG00000185885	94.5583	0.61995	0.0223008	0.9999	127.997	108.339	107.883	62.5381	66.6272	93.9651
0.618128	ENSG00000163814	1171.26	0.618128	0.000217893	0.654836	1384.54	1387.31	1484.73	846.421	825.067	1099.48
0.608051	ENSG00000182022	176.637	0.608051	0.0289162	0.9999	290.248	173.534	176.244	136.937	122.15	160.707
0.60583	ENSG00000181031	142.532	0.60583	0.00619624	0.9999	182.982	155.318	178.381	103.511	103.272	131.727
0.598764	ENSG00000090776	226.029	0.598764	0.0341916	0.9999	357.852	196.544	262.764	175.754	145.469	217.788
0.591475	ENSG00000173801	826.989	0.591475	0.00937841	0.9999	1228.59	753.579	1000.85	601.66	597.424	779.823
0.581073	ENSG00000176641	161.238	0.581073	0.0108697	0.9999	164.053	220.513	195.471	108.903	143.248	135.24
0.577828	ENSG00000100234	2518.73	0.577828	0.000361505	0.654836	3206.25	3318.24	2524.03	2141.39	2055.45	1867.01
0.574784	ENSG00000132386	1672.05	0.574784	0.00108457	0.9999	2358.94	1823.55	1820.12	1194.69	1340.32	1494.66
0.572875	ENSG00000143369	234.932	0.572875	0.0161952	0.9999	338.021	223.389	281.991	177.91	164.347	223.936
0.565574	ENSG00000188015	137.817	0.565574	0.0145454	0.9999	162.25	151.483	180.517	98.1202	101.051	133.483
0.560593	ENSG00000160685	301.745	0.560593	0.0298803	0.9999	465.117	291.461	322.581	193.006	247.631	290.677
0.540317	ENSG00000143127	691.306	0.540317	0.00111919	0.9999	881.56	881.093	694.296	563.922	597.424	529.542
0.538649	ENSG00000182492	3987.15	0.538649	0.0218677	0.9999	5520.11	3662.43	4987.18	2774.32	2791.68	4187.16
0.534664	ENSG00000185585	141.609	0.534664	0.0452645	0.9999	208.221	172.575	121.769	115.372	104.383	127.336
0.529503	ENSG00000184371	308.636	0.529503	0.0145302	0.9999	439.878	295.296	358.898	221.04	260.956	275.748
0.515237	ENSG00000110492	455.227	0.515237	0.0403748	0.9999	565.172	418.975	623.798	306.221	329.805	487.389
0.514845	ENSG00000115414	1736.11	0.514845	0.0180355	0.9999	2603.22	1619.33	1905.58	1250.76	1411.39	1626.39
0.512762	ENSG00000127863	520.448	0.512762	0.0185197	0.9999	711.197	672.085	451.826	447.471	451.954	388.155
0.510759	ENSG00000005882	134.688	0.510759	0.0367778	0.9999	167.659	147.648	160.222	90.5725	103.272	138.752
0.507517	ENSG00000148926	410.637	0.507517	0.0230244	0.9999	615.65	386.377	444.349	348.273	306.485	362.688
0.50639	ENSG00000108679	457.682	0.50639	0.0354892	0.9999	649.902	422.81	539.414	381.698	296.491	455.775
0.497423	ENSG00000111674	676.551	0.497423	0.0329001	0.9999	1049.22	633.735	693.228	547.748	507.477	627.898
0.476843	ENSG00000154930	358.279	0.476843	0.0105469	0.9999	452.498	401.717	397.351	265.248	279.834	353.028
0.473719	ENSG00000187266	96.32	0.473719	0.0487989	0.9999	127.997	108.339	99.3377	83.0248	81.0631	78.1579
0.469738	ENSG00000263528	253.198	0.469738	0.0142165	0.9999	304.67	297.213	280.923	183.301	205.434	247.646
0.467898	ENSG00000170412	1451.53	0.467898	0.0358316	0.9999	2092.13	1293.36	1669.51	1048.05	1178.19	1427.92
0.467733	ENSG00000113916	317.704	0.467733	0.00839811	0.9999	421.851	340.357	343.943	277.109	249.852	273.114
0.467344	ENSG00000124766	1179.02	0.467344	0.00784727	0.9999	1530.56	1217.61	1357.62	956.402	865.043	1146.9
0.46688	ENSG00000102760	427.522	0.46688	0.0269455	0.9999	527.313	563.746	396.283	365.525	407.536	304.728
0.462925	ENSG00000126351	288.165	0.462925	0.034958	0.9999	405.626	313.512	283.059	214.571	232.085	280.139
0.459157	ENSG00000169129	467.081	0.459157	0.0037893	0.9999	564.27	521.561	537.278	361.212	376.444	441.724
0.458951	ENSG00000054793	487.921	0.458951	0.0165832	0.9999	584.101	517.726	593.89	383.855	350.903	497.049
0.457025	ENSG00000167767	1287.82	0.457025	0.00317031	0.9999	1683.8	1356.63	1430.25	1084.71	998.297	1173.25
0.454051	ENSG00000003249	383.95	0.454051	0.0343353	0.9999	495.765	346.109	490.28	284.656	319.81	367.079
0.4515	ENSG00000100385	829.486	0.4515	0.024219	0.9999	1159.19	867.671	848.109	604.895	687.37	809.681
0.450411	ENSG00000136859	151.313	0.450411	0.024294	0.9999	191.095	162.029	170.904	134.78	124.371	124.701
0.449929	ENSG00000186918	946.106	0.449929	0.0151291	0.9999	1322.34	951.082	1004.06	747.223	772.875	879.057
0.445153	ENSG00000070182	635.134	0.445153	0.0140233	0.9999	758.971	698.93	740.226	473.349	488.599	650.731
0.438475	ENSG00000134824	3681.87	0.438475	0.00495794	0.9999	4600.7	4582.83	3527.02	3190.52	3169.23	3020.94
0.433233	ENSG00000187688	165.121	0.433233	0.0467998	0.9999	166.757	184.08	218.97	147.719	122.15	151.047
0.431402	ENSG00000184924	355.592	0.431402	0.0416339	0.9999	460.61	326.934	437.94	257.7	313.148	337.221
0.429718	ENSG00000174705	927.493	0.429718	0.0285142	0.9999	1291.69	1064.21	837.428	832.404	746.224	792.996
0.423877	ENSG00000255508	364.034	0.423877	0.0283706	0.9999	439.878	343.233	468.917	304.065	286.497	341.612
0.420746	ENSG00000041982	822.464	0.420746	0.0487636	0.9999	1100.6	751.662	973.082	660.964	606.307	842.174
0.419303	ENSG00000015133	978.222	0.419303	0.0492469	0.9999	1447.63	968.339	942.106	792.509	798.416	920.331
0.406169	ENSG00000227051	753.033	0.406169	0.0218399	0.9999	1010.46	826.444	738.09	614.599	625.185	703.421
0.402216	ENSG00000197355	535.978	0.402216	0.049717	0.9999	759.872	510.056	560.777	443.158	435.298	506.709
0.40067	ENSG00000059377	744.099	0.40067	0.0373806	0.9999	1030.29	823.568	685.751	623.225	677.376	624.385
0.399195	ENSG00000176171	2706.11	0.399195	0.0444976	0.9999	3720.04	3157.17	2356.33	2261.08	2535.16	2206.86
0.397106	ENSG00000167815	1411.87	0.397106	0.013114	0.9999	1762.22	1454.43	1599.02	1167.74	1103.79	1384.01
0.390637	ENSG00000105048	312.439	0.390637	0.0291116	0.9999	395.71	325.017	342.875	284.656	240.968	285.408
0.387137	ENSG00000165424	1167.47	0.387137	0.0323633	0.9999	1585.55	1275.14	1108.74	985.515	958.321	1091.58
0.38617	ENSG00000114993	614.632	0.38617	0.0414009	0.9999	835.589	638.529	615.253	511.088	491.931	595.405
0.385889	ENSG00000141753	17096.3	0.385889	0.0262779	0.9999	22184.1	16504	19420	13282.9	14269.3	16917.2
0.378038	ENSG00000011105	1480.8	0.378038	0.025311	0.9999	1864.98	1502.36	1654.56	1203.32	1169.31	1490.27
0.372641	ENSG00000178585	801.569	0.372641	0.038358	0.9999	1002.35	807.269	904.721	622.147	651.836	821.097
0.363376	ENSG00000167552	1338.89	0.363376	0.0113138	0.9999	1662.16	1438.13	1419.57	1075.01	1203.73	1234.72
0.363015	ENSG00000188042	1675.32	0.363015	0.0180798	0.9999	2123.68	1775.61	1756.03	1430.83	1352.53	1613.21
0.359997	ENSG00000132535	734.9	0.359997	0.0207238	0.9999	919.418	733.445	825.678	605.973	645.173	679.71
0.355617	ENSG00000182378	1922.25	0.355617	0.026646	0.9999	2510.37	2034.47	1929.07	1663.73	1582.4	1813.44
0.352078	ENSG00000149925	9536.13	0.352078	0.0178802	0.9999	11043.8	9941.3	11098.1	7768.75	7732.08	9632.74
0.348411	ENSG00000008513	1893.11	0.348411	0.0132093	0.9999	2335.5	2147.6	1877.8	1687.45	1702.32	1607.95
0.345825	ENSG00000109107	552.711	0.345825	0.0295914	0.9999	684.155	577.169	594.958	456.097	470.832	533.055
0.340966	ENSG00000079739	1574.73	0.340966	0.0286225	0.9999	2029.03	1662.48	1588.34	1353.2	1330.32	1485
0.339336	ENSG00000261796	934.231	0.339336	0.0169111	0.9999	1097.89	1031.62	1001.92	773.101	788.422	912.428
0.335566	ENSG00000059804	1527.89	0.335566	0.0155589	0.9999	1813.6	1789.99	1510.36	1388.78	1302.56	1362.06
0.328909	ENSG00000056972	598.629	0.328909	0.0229728	0.9999	676.043	714.27	608.844	552.061	528.576	511.978
0.32393	ENSG00000156113	2230.33	0.32393	0.0394822	0.9999	2670.82	2689.3	2078.62	1884.77	1987.71	2070.75
0.321537	ENSG00000146197	2269.57	0.321537	0.0156399	0.9999	2691.55	2517.68	2355.27	1861.05	2037.68	2154.17
0.288514	ENSG00000142227	2141.1	0.288514	0.0400323	0.9999	2402.21	2157.19	2504.81	1749.99	1955.51	2076.89
0.28667	ENSG00000008283	1332.45	0.28667	0.0463916	0.9999	1570.22	1373.89	1449.48	1076.09	1231.49	1293.56
0.283532	ENSG00000102181	2470.59	0.283532	0.0355803	0.9999	2961.97	2567.54	2608.42	2297.74	2055.45	2332.44
0.28211	ENSG00000173334	750.666	0.28211	0.0462202	0.9999	841.899	775.63	854.518	704.093	617.412	710.447
0.271007	ENSG00000146072	1347.32	0.271007	0.025294	0.9999	1499.01	1409.37	1512.5	1251.84	1161.53	1249.65
0.269595	ENSG00000126088	3000.35	0.269595	0.0358452	0.9999	3243.2	3130.33	3467.21	2577	2624	2960.34
0.267979	ENSG00000102316	1192.63	0.267979	0.0496675	0.9999	1316.03	1298.15	1295.66	969.341	1106.01	1170.61
0.248021	ENSG00000243927	1561.57	0.248021	0.0497663	0.9999	1829.82	1576.19	1680.2	1407.11	1444.7	1431.43
0.229441	ENSG00000131143	8525.08	0.229441	0.0482128	0.9999	9132.89	8994.05	9478.74	7835.6	7344.54	8364.65
0.243474	ENSG00000108021	3926.61	-0.243474	0.0464175	0.9999	3866.96	3348.92	3571.89	4429.43	4171.97	4170.47
0.267003	ENSG00000135945	830.947	-0.267003	0.0345038	0.9999	753.562	732.486	776.543	910.038	942.775	870.275
0.2837	ENSG00000144959	1119.13	-0.2837	0.0470205	0.9999	889.672	1060.38	1078.83	1269.09	1192.63	1224.18
0.286984	ENSG00000114857	2737.02	-0.286984	0.0403269	0.9999	2458.99	2563.7	2373.42	2975.95	3355.79	2694.25
0.29224	ENSG00000169554	444.877	-0.29224	0.0483247	0.9999	381.288	419.933	398.419	518.635	490.82	460.166
0.295524	ENSG00000147459	1563.19	-0.295524	0.0131083	0.9999	1358.4	1358.55	1494.34	1725.19	1738.97	1703.67
0.299808	ENSG00000124383	1492.77	-0.299808	0.0362731	0.9999	1233.1	1368.14	1413.16	1758.62	1705.66	1477.98
0.302399	ENSG00000204256	1229.03	-0.302399	0.0336296	0.9999	1128.54	1044.08	1130.1	1407.11	1204.84	1459.53
0.304493	ENSG00000270629	2670.94	-0.304493	0.0445506	0.9999	2307.56	2510.97	2350.99	3237.97	3104.83	2513.35
0.310591	ENSG00000270231	2670.41	-0.310591	0.0327297	0.9999	2257.08	2157.19	2738.73	2951.15	2914.94	3003.37
0.31285	ENSG00000164022	1226.82	-0.31285	0.0361968	0.9999	1006.85	1117.9	1157.87	1420.05	1456.91	1201.35
0.316043	ENSG00000198836	2614.73	-0.316043	0.0110553	0.9999	2168.74	2327.85	2491.99	2954.39	2982.68	2762.75
0.318203	ENSG00000147996	1263.74	-0.318203	0.0483071	0.9999	1025.78	1257.88	1090.58	1513.85	1465.8	1228.57
0.333862	ENSG00000271425	1371.3	-0.333862	0.0369874	0.9999	1325.04	1186.93	1126.9	1556.98	1706.77	1325.17
0.358664	ENSG00000173145	1881.66	-0.358664	0.0352378	0.9999	1479.18	1863.81	1603.29	2264.31	2280.87	1798.51
0.364785	ENSG00000100104	483.463	-0.364785	0.0186735	0.9999	384.894	433.356	449.69	562.843	568.552	501.44
0.371203	ENSG00000196793	391.86	-0.371203	0.0156109	0.9999	346.134	345.151	333.262	450.706	471.943	403.962
0.373298	ENSG00000138182	2490.18	-0.373298	0.0248612	0.9999	2184.07	2355.65	1968.6	3058.98	3023.76	2350.01
0.374922	ENSG00000273136	1168.91	-0.374922	0.0138589	0.9999	999.642	1075.72	977.355	1371.53	1445.81	1143.39
0.378135	ENSG00000079156	329.152	-0.378135	0.0418626	0.9999	249.685	279.956	330.058	359.055	348.682	407.475
0.387239	ENSG00000164221	196.391	-0.387239	0.0415312	0.9999	160.447	191.75	158.086	222.118	234.306	211.641
0.391754	ENSG00000112218	210.215	-0.391754	0.0438672	0.9999	171.264	206.132	167.699	244.761	255.404	216.032
0.393399	ENSG00000089048	1389.65	-0.393399	0.023412	0.9999	1221.38	1228.16	1153.6	1835.17	1611.27	1288.29
0.394997	ENSG00000185697	1401.18	-0.394997	0.0110655	0.9999	1201.55	1271.31	1157.87	1724.11	1698.99	1353.27
0.396948	ENSG00000234420	639	-0.396948	0.0246886	0.9999	576.89	567.581	509.506	711.641	848.386	619.994
0.398088	ENSG00000128578	415.96	-0.398088	0.0146451	0.9999	359.655	336.522	380.261	476.584	518.582	424.16
0.408004	ENSG00000127328	214.684	-0.408004	0.0157199	0.9999	188.391	179.287	185.858	243.683	247.631	243.256
0.409346	ENSG00000138778	1650.74	-0.409346	0.0281683	0.9999	1499.01	1455.39	1298.87	1884.77	2249.78	1516.61
0.410296	ENSG00000196247	303.259	-0.410296	0.0369839	0.9999	237.967	298.172	244.606	349.351	390.879	298.581
0.418892	ENSG00000146592	300.77	-0.418892	0.0293981	0.9999	223.545	243.523	305.49	351.508	360.897	319.657
0.429191	ENSG00000237094	174.143	-0.429191	0.0282613	0.9999	144.222	163.947	136.723	199.475	214.317	186.174
0.439263	ENSG00000270392	374.6	-0.439263	0.0340387	0.9999	321.796	364.326	267.037	452.862	484.158	357.419
0.439643	ENSG00000135976	229.242	-0.439643	0.0158685	0.9999	183.884	205.173	194.403	254.466	294.27	243.256
0.44249	ENSG00000198707	680.474	-0.44249	0.00889262	0.9999	572.383	571.416	586.413	743.988	922.787	685.858
0.444379	ENSG00000104365	418.185	-0.444379	0.0251691	0.9999	381.288	354.738	326.853	380.62	530.797	534.811
0.469361	ENSG00000234585	214.241	-0.469361	0.0143295	0.9999	184.785	194.627	159.154	274.952	240.968	230.961
0.492226	ENSG00000066427	276.938	-0.492226	0.00775519	0.9999	232.559	243.523	214.698	323.473	282.055	365.322
0.493427	ENSG00000147044	210.656	-0.493427	0.0103116	0.9999	173.968	152.442	198.675	244.761	258.736	235.352
0.494443	ENSG00000150995	123.323	-0.494443	0.0393633	0.9999	114.477	113.133	79.0429	147.719	147.69	137.874
0.499473	ENSG00000144395	277.912	-0.499473	0.00570473	0.9999	233.46	204.214	253.151	354.742	319.81	302.094
0.52421	ENSG00000148019	621.734	-0.52421	0.0278523	0.9999	427.259	540.736	561.846	947.776	695.144	557.644
0.555408	ENSG00000260735	79.9478	-0.555408	0.0417868	0.9999	73.0126	53.6901	67.2933	90.5725	109.935	85.1834
0.575751	ENSG00000109756	154.735	-0.575751	0.020679	0.9999	105.463	130.39	136.723	207.023	206.544	142.265
0.576684	ENSG00000165115	84.0585	-0.576684	0.0447403	0.9999	66.7029	78.6177	56.6118	113.216	111.045	78.1579
0.581433	ENSG00000174501	284.575	-0.581433	0.0329565	0.9999	191.095	308.718	183.721	326.708	415.309	281.895
0.615497	ENSG00000251079	73.2833	-0.615497	0.0322738	0.9999	71.2098	51.7726	50.2029	88.416	99.9408	78.1579
0.653074	ENSG00000205609	205.092	-0.653074	0.00561252	0.9999	128.899	190.792	159.154	255.544	209.876	286.286
0.661407	ENSG00000154359	135.219	-0.661407	0.0364139	0.9999	110.871	67.1126	136.723	178.988	128.813	188.808
0.957708	ENSG00000274810	50.808	-0.957708	0.00236614	0.9999	30.6473	34.5151	38.4533	65.7729	76.6213	58.838
0.995186	ENSG00000251322	57.799	-0.995186	0.0058947	0.9999	48.6751	40.2676	26.7037	56.0687	85.5049	89.5742
0.995438	ENSG00000105825	58.7816	-0.995438	0.0137131	0.9999	26.1403	38.3501	53.4074	98.1202	86.6153	50.0562
1.07502	ENSG00000103226	90.7015	-1.07502	0.00501961	0.9999	39.6612	77.6589	57.68	146.641	148.801	73.767
1.36915	ENSG00000006530	58.6285	-1.36915	0.0187059	0.9999	17.1264	48.8963	32.0444	74.3988	147.69	31.6144
1.5579	ENSG00000206418	565.467	-1.5579	0.000681412	0.849151	261.403	447.737	150.609	1130	1048.27	354.784
3.43493	ENSG00000259040	56.3073	-3.43493	0.0422024	0.9999	18.9292	9.58752	0	262.013	28.8718	18.4418
